# Time-resolved single-cell and spatial gene regulatory atlas of plants under pathogen attack

**DOI:** 10.1101/2023.04.10.536170

**Authors:** Tatsuya Nobori, Alexander Monell, Travis A. Lee, Jingtian Zhou, Joseph Nery, Joseph R. Ecker

## Abstract

Plant leaf intercellular space provides a nutrient-rich and heterogeneous niche for microbes that critically impacts plant health. However, how individual plant cells respond to heterogeneous microbial colonization remains largely elusive. Here, by time-resolved simultaneous single-cell transcriptome and epigenome profiling of plants (*Arabidopsis thaliana*) infected by virulent and avirulent bacterial pathogens (*Pseudomonas syringae*), we present cell atlases with gene regulatory logic involving transcription factors, putative *cis*-regulatory elements, and target genes associated with disease and immunity. We also identify previously uncharacterized cell populations with distinct immune gene expression within major developmental cell types. Furthermore, we employ time-resolved spatial transcriptomics to reveal spatial heterogeneity of plant immune responses linked to pathogen distribution. Integrating our single-cell multiomics and spatial omics data enables spatiotemporal mapping of defense gene regulatory logic with pathogen cells. Our study provides a molecularly-defined spatiotemporal map of plant-microbe interaction at the single-cell resolution.
