## Supplementary material for "Time-resolved single-cell and spatial gene regulatory atlas of plants under pathogen attack": TableS3

### Sheet: TableS3_nlinks_total_summary_an
Table S3: Number of links per gene, related to Figure 2
	Var1	Freq	corr	maxPearson	order
2	ABCC11	1	0.057457	0.155967	1
5	ACD22.3	1	-0.00581969	0.152896	2
7	ADAP	1	0.00466175	0.165856	3
8	AGT1	1	0.142269	0.152504	4
10	ALA10	1	0.163759	0.177522	5
11	ALA11	1	0.117983	0.163569	6
15	ALIS1	1	0.0609962	0.150088	7
17	anac061	1	0.043411	0.1816	8
18	ANAC087	1	0.112117	0.175689	9
19	ANN4	1	0.0523453	0.187838	10
20	APG.1	1	0.159026	0.153383	11
22	ARF31	1	0.0610428	0.295393	12
23	ASA1	1	0.107066	0.165409	13
24	ATH1	1	0.0696654	0.152271	14
25	ATHB-12	1	0.0162859	0.172446	15
26	ATL31	1	0.0987378	0.178807	16
27	ATMRU1	1	0.122271	0.151362	17
28	AtMYB50	1	0.0978456	0.151044	18
30	ATPAP16	1	0.00995037	0.160106	19
31	AtRLP11	1	0.130607	0.150787	20
32	AtRLP24	1	0.0439041	0.203886	21
33	AtRLP38	1	0.135158	0.156753	22
36	AtRLP7	1	0.147662	0.150434	23
37	ATTI1	1	0.0698874	0.158814	24
39	BAP1	1	0.0516365	0.210167	25
43	BGL2	1	0.0782445	0.16949	26
49	BHLH125	1	0.0298883	0.181161	27
50	BIP	1	0.12492	0.159055	28
53	CALS10	1	-0.0246416	0.159483	29
54	CAT3	1	0.139745	0.157127	30
58	CCL	1	0.0904881	0.155742	31
59	CLPD	1	0.181501	0.1551	32
64	CMT3	1	0.00899253	0.186312	33
65	COL16	1	0.0989818	0.156405	34
66	CORI3	1	0.0987165	0.15102	35
67	CPK29	1	0.0620744	0.15869	36
72	CRK39	1	0.12392	0.150966	37
73	CRK4	1	0.150845	0.157518	38
76	CRT3	1	0.0873957	0.162539	39
78	CUT1	1	0.19816	0.160963	40
80	CYP710A1	1	0.100074	0.179843	41
81	CYP71A12	1	0.108057	0.152571	42
84	CYP71B7	1	0.0770262	0.155051	43
86	CYP79F1	1	0.115907	0.151583	44
88	CYP83A1	1	0.129594	0.152008	45
89	CYP86A2	1	0.0227879	0.173351	46
90	DJC76	1	0.0885712	0.184249	47
91	DLO1	1	0.0740822	0.199859	48
93	DOX1	1	0.00239706	0.162847	49
94	DTX47	1	0.210947	0.188274	50
95	DXPS1	1	0.0393804	0.18422	51
96	ECS1	1	0.0850467	0.154146	52
97	EDS1	1	0.10955	0.150894	53
101	ERF113	1	0.0337871	0.21846	54
103	EVN	1	0.0329768	0.154008	55
105	FAMT	1	0.0513914	0.181755	56
106	FBA5	1	0.187976	0.215261	57
108	FLOT1	1	0.11519	0.209868	58
109	FLOT2	1	0.115323	0.205363	59
111	FOX2	1	0.104964	0.164182	60
114	GDH2.1	1	0.0404544	0.159293	61
115	GER3	1	0.12222	0.152814	62
118	GLDP1	1	0.197934	0.189423	63
121	GLR1.2	1	0.127258	0.154541	64
122	GLR2.5	1	0.0545158	0.163894	65
125	GSTF7	1	0.177933	0.166897	66
126	GSTU11	1	0.12346	0.154805	67
128	GSTU4	1	0.140405	0.169356	68
132	HAB1	1	0.0274301	0.170069	69
133	HIPP05	1	0.0282698	0.166888	70
137	HSP90-7	1	0.136418	0.206515	71
139	ILL4	1	0.0886929	0.183669	72
141	IP5P11	1	0.0661091	0.166522	73
142	JAL34	1	-0.00632492	0.151951	74
143	JAL35	1	0.054671	0.152776	75
147	JUB1	1	0.0940987	0.167076	76
148	KCS20	1	0.0623879	0.155527	77
149	LAS1	1	0.0127397	0.152003	78
150	LAX1	1	0.132452	0.157521	79
153	LHCB1.1	1	0.0109658	0.153343	80
156	LHT7	1	0.173796	0.159764	81
157	LOX2	1	0.119766	0.22372	82
158	LOX4	1	0.171727	0.174325	83
163	MEE55	1	0.113444	0.169466	84
166	MSRB8	1	0.139209	0.151169	85
167	MYR2	1	0.121787	0.203417	86
169	NAC041	1	0.112166	0.151009	87
171	NATA1	1	0.0472146	0.168199	88
172	NET4B	1	0.0274029	0.163289	89
174	NIA2	1	0.147285	0.166203	90
175	NIMIN-2	1	0.0507981	0.153919	91
176	NIT2	1	0.0414248	0.190719	92
177	NPF2.13	1	0.164831	0.189384	93
178	NPF6.4	1	0.0286252	0.164082	94
180	NSP5	1	0.0231889	0.156672	95
182	OEP161	1	0.114236	0.150191	96
183	OGG1	1	-0.00401299	0.168287	97
184	P5CSA	1	0.131418	0.167416	98
185	PAD4	1	0.0726851	0.166093	99
186	PARG2	1	0.11255	0.212477	100
188	PCR1	1	0.216391	0.25152	101
189	PCR8	1	0.0729923	0.159755	102
190	PED1	1	0.0191469	0.163932	103
192	PGDH	1	0.16758	0.172634	104
194	PHS2	1	0.16902	0.194154	105
196	PIP1-1	1	0.0431442	0.153819	106
197	PIP1.4	1	0.0320099	0.17031	107
199	PNSL1	1	0.0714046	0.155707	108
200	PNT1	1	-0.00127819	0.195993	109
201	PPC6-7	1	0.084764	0.150228	110
204	PR5	1	0.106422	0.154582	111
206	PSBX	1	0.0087129	0.159866	112
207	PUB54	1	0.197809	0.179566	113
209	RAD5	1	-0.00321483	0.166604	114
210	RAP2-6	1	0.0523353	0.235563	115
215	RBP1	1	-0.00903826	0.178824	116
217	RD26	1	0.0227979	0.178131	117
218	RFS2	1	0.100711	0.183203	118
219	RGF9	1	0.103269	0.164201	119
221	ROPGAP3	1	0.135357	0.161546	120
223	RSH2	1	0.112695	0.163984	121
227	SAUR66	1	0.134377	0.185635	122
228	SBP2	1	0.133022	0.167386	123
229	SCPL48	1	0.00908945	0.156289	124
232	SGT1A	1	0.0908	0.150408	125
233	SHA1	1	0.099223	0.153433	126
234	SIB1	1	0.0654822	0.15086	127
235	SIRK	1	0.099281	0.187588	128
237	SWEET1	1	0.0623362	0.157784	129
238	SWEET12	1	0.109454	0.162973	130
239	SZF1	1	0.14815	0.150862	131
242	THIC	1	0.1617	0.177655	132
244	TRP4	1	0.030529	0.168112	133
247	UGT76E12	1	0.0309067	0.194356	134
249	UGT85A2	1	0.0866384	0.153233	135
251	VSP1	1	-0.00375901	0.211969	136
253	WAK1	1	0.19194	0.171631	137
254	WAK3	1	0.158629	0.192474	138
257	WRKY48	1	0.101712	0.189274	139
258	WRKY50	1	0.059736	0.154121	140
259	WRKY59	1	0.0660327	0.171042	141
265	YAB5	1	0.160776	0.155398	142
266	ZAT12	1	0.0402224	0.150375	143
267	ZCF37	1	0.123061	0.163573	144
1	AATP1.1	2	0.109901	0.159268	145
3	ABCG40	2	0.322284	0.299296	146
12	ALA5	2	0.0572152	0.178253	147
13	ALD1	2	0.230311	0.210058	148
14	ALDH7B4	2	0.017575	0.164489	149
16	ALKBH10B	2	0.0774482	0.202919	150
21	ARD	2	0.203105	0.220786	151
29	AtNUDT7	2	0.197624	0.172356	152
41	BCA1	2	0.22623	0.183642	153
47	BGLU46	2	0.098482	0.15725	154
48	BGLU8	2	0.10126	0.16947	155
51	BSMT1	2	-0.00314598	0.217934	156
57	CBP60G	2	0.18447	0.22668	157
60	CML37	2	0.154201	0.198103	158
63	CML5	2	0.0457393	0.169815	159
68	CRK13	2	0.184035	0.196362	160
69	CRK18	2	0.109961	0.186362	161
71	CRK37	2	0.119752	0.180803	162
74	CRK6.1	2	0.108092	0.184419	163
82	CYP71A13	2	0.109667	0.164056	164
83	CYP71B15	2	0.162876	0.193692	165
92	DMR6	2	0.178719	0.18866	166
100	ELP	2	0.110806	0.160119	167
104	F-ATMBP	2	0.0284596	0.190137	168
110	FLZ8	2	0.0111573	0.156612	169
112	GAPB	2	0.153816	0.15706	170
113	GAT1	2	0.0593675	0.154922	171
117	GH3.3	2	0.0161105	0.165378	172
119	GLL23	2	0.0309424	0.181299	173
120	GLO1	2	0.15384	0.182438	174
123	GPT2	2	0.109214	0.159458	175
124	GSTF2	2	0.141651	0.166762	176
127	GSTU3	2	0.170019	0.153901	177
129	GT-3B	2	0.0700457	0.1875	178
130	GUT15	2	NA	0.176952	179
151	LBD11	2	0.0746684	0.189116	180
154	LHCB1.3	2	-0.0253963	0.183842	181
155	LHT1	2	0.159652	0.156574	182
165	MIF1	2	0.0457468	0.161498	183
173	NHL13	2	0.0911996	0.153731	184
179	NSP1	2	0.0701803	0.190435	185
187	PBS3	2	0.239523	0.221056	186
191	PER34	2	0.11148	0.160216	187
202	PPH	2	-0.000702428	0.182021	188
203	PR1	2	0.115393	0.161703	189
205	PRN1	2	0.143826	0.157399	190
208	PXG3	2	0.0477151	0.169991	191
211	RBCS-1B	2	0.197538	0.192934	192
212	RBCS-2B	2	0.147639	0.165672	193
220	RLK1	2	NA	0.168361	194
225	SAG21	2	0.161319	0.168005	195
230	SERK4	2	0.137756	0.182853	196
231	SFP1	2	0.0809564	0.196613	197
243	TPS03	2	0.148559	0.160032	198
246	TSS	2	0.196668	0.170221	199
250	VQ22	2	0.0923898	0.171628	200
256	WRKY46	2	0.115131	0.204111	201
34	ATRLP40	3	0.0805476	0.254278	202
35	AtRLP41	3	0.0955821	0.201177	203
38	ATTLL1	3	0.172803	0.177155	204
45	BGLU30	3	0.0409094	0.227326	205
46	BGLU45	3	0.143755	0.198042	206
55	CAX1	3	0.218033	0.185433	207
61	CML46	3	0.156321	0.206562	208
87	CYP82G1	3	0.0718357	0.191795	209
98	EDS16	3	0.164939	0.191641	210
161	MAM1	3	0.174952	0.210768	211
162	MBP1	3	0.0938668	0.167769	212
164	MEE62	3	0.0080917	0.176092	213
170	NAC047	3	0.0693102	0.16915	214
193	PGL5	3	-0.0042737	0.209016	215
213	RBG7	3	0.135808	0.190538	216
214	RBOHF	3	0.104579	0.213179	217
216	RD22	3	0.212286	0.170584	218
222	RPP4	3	0.182439	0.184996	219
226	SARD1	3	0.137521	0.229149	220
240	TAT3	3	0.201265	0.185275	221
252	VSP2	3	0.0289613	0.237028	222
255	WRKY18	3	0.197061	0.235217	223
261	WRKY75	3	0.140144	0.225019	224
263	XBAT34	3	0.226599	0.217228	225
4	ACA13	4	0.143132	0.214204	226
6	ACD6	4	0.288108	0.188624	227
40	BAP2	4	0.142762	0.25394	228
75	CRK7.1	4	0.203683	0.270966	229
77	CSLG2	4	0.0367024	0.233645	230
99	EGC2	4	0.241697	0.222074	231
116	GES	4	0.143103	0.189338	232
146	JRG21	4	0.0910919	0.215521	233
181	NYC1	4	0.140405	0.165175	234
195	PILS5	4	0.0753537	0.214411	235
245	TSA1	4	0.0614014	0.19249	236
260	WRKY70	4	0.152042	0.240256	237
264	XTH10	4	0.15195	0.179855	238
70	CRK36	5	0.178244	0.210391	239
79	CYP706A6	5	0.164171	0.163066	240
107	FDH	5	0.203089	0.195905	241
134	HIPP14	5	0.196646	0.195506	242
135	HPR	5	0.139561	0.187309	243
136	HR4	5	0.0896947	0.195126	244
138	IAN7	5	0.138952	0.242578	245
145	JAZ10	5	0.0535282	0.19946	246
241	TET8	5	0.117612	0.182128	247
44	BGLU18	6	0.136668	0.205831	248
56	CAX3	6	0.0804236	0.172601	249
62	CML47	6	0.119722	0.176233	250
131	GWD1	6	0.187474	0.174242	251
140	ILL5	6	0.00463224	0.224497	252
144	JAL5	6	0.0653549	0.182816	253
262	WRKY8	6	0.163106	0.175767	254
85	CYP76C6	7	0.178855	0.237239	255
198	PME17	7	0.179085	0.230927	256
236	STP13	7	0.136937	0.239901	257
52	CAD8	9	0.0445652	0.260495	258
102	ESM1	9	0.161517	0.189311	259
160	LURP1	9	0.191461	0.220332	260
152	LFNR2	10	0.151854	0.195485	261
168	NAC019	10	0.109541	0.195547	262
248	UGT85A1	10	0.124797	0.255948	263
9	AIG1	11	0.200301	0.260686	264
159	LTP7	11	0.214597	0.260953	265
42	BCA2	13	0.288997	0.268447	266
224	SAG13	15	0.156577	0.2819	267
