## Supplementary material for "Time-resolved single-cell and spatial gene regulatory atlas of plants under pathogen attack": TableS4

### Sheet: TableS4_Linked_and_nonlinked_de
Table S4: List of linked defense genes and non-linked defense genes, related to Figure 2
Linked defense genes	Non-linked defense genes
UGT85A1	AT4G11170
AIG1	AT1G66090
DTX47	AT5G41750
HR4	AT3G51660
PAD4	AT5G24200
CRK13	AT5G51465
CYP76C6	AT1G09932
IAN7	AT1G35710
ABCG40	AT4G19520
4CL4	AT1G66880
TET8	AT5G41740
SARD1	AT5G24810
TAT3	AT5G54720
CRK36	AT3G60415
CLPD	AT2G20142
XBAT34	AT5G42050
AtNUDT7	AT5G57150
CBP60G	AT4G34150
PBS3	AT2G32140
ADR2	AT1G20100
SERK4	AT1G56660
EDS16	AT5G60800
ACA13	AT1G27100
PUB54	AT3G57460
RIPK	AT5G35735
CML47	AT5G13190
CPK29	AT4G36648
WRKY46	AT5G54710
ATGSL10	AT1G13340
ARD	AT4G14370
HSFB1	AT3G48640
SAG101	AT1G51890
CML12	AT5G13200
EDA39	AT4G16660
BGL2	AT1G66465
PAL1	AT1G56060
RPP4	AT2G30550
XLG2	AT1G57630
MYB15	AT1G34750
WRKY18	AT5G43910
CRK37	AT1G31540
WRKY8	AT1G53625
PARG2	AT1G22410
FLZ2	AT3G47540
SAG21	AT3G54150
BAP1	AT5G19240
WRKY70	AT5G03610
BCB	AT4G15610
EGC2	AT4G33920
SYP122	AT3G19010
HIPP14	AT4G39670
CRK18	AT5G10695
OMT1	AT3G21080
CML46	AT1G23710
HIR2	AT1G32920
GSTF2	AT2G32150
ALA10	AT1G36622
CRK7.1	AT5G25440
KRP1.1	AT5G48657
BZIP60	AT2G32190
NPR3	AT1G13470
HSR4	AT2G18690
ABCG36	AT4G39830
PUMP5	AT3G22600
LRR1.1	AT1G19020
GLR2.5	AT1G63750
HRD1B	AT4G11890
FRB1	AT5G08240
GSTU19	AT5G46500
WAK3	AT3G17800
SAP12	AT4G08555
CRK39	AT5G39785
WRKY48	AT2G04495
GPT2	AT5G17760
MED37D	AT1G35210
BIP	AT4G18250
PCR8	AT2G40095
AMT2	AT1G77500
WRKY33	AT3G26840
LACS4	AT5G38210
EDA16	AT5G58120
ACA12	AT4G12790
RSH2	AT1G80610
GT-3B	AT4G03450
LOX4	AT5G46520
MPK11	AT4G29950
NUDT4	AT4G23470
IPCS2	AT1G07135
CIPK23	AT3G07700
PCR2	AT5G44568
FLOT1	AT1G67850
NHL3	AT5G47730
ALIS1	AT2G15042
NUDT21	AT5G45430
DAR3	AT1G27330
ADT5	AT1G63840
ABCC11	AT2G23680
BEH3	AT5G27760
CRK12	AT1G75860
ZAT12	AT4G31860
TOL4	AT5G64400
CPK10	AT5G62570
BI-1	AT1G56520
CONNEXIN 32	AT4G24920
ADT4	AT3G28540
EDS1	AT1G72900
DHNAT1	AT5G24210
SNAP33	AT1G28190
LECRK62	AT5G46490
PIX13	AT1G51270
NDB2	AT3G44630
SAG13	AT2G01008
SCAMP3	AT5G01750
PER34	AT2G32240
STP13	AT4G36500
PA200	AT3G41768
AtRLP23	AT2G16586
GSTF6	AT3G04210
TRX5	AT1G53440
SRC2	AT1G27020
CRT3	AT5G44580
ALA11	AT1G72910
BAGP1	AT1G24147
PAPP2C	AT2G24600
ERDJ3B	AT5G08760
BIR1	AT1G55450
ACA1	AT1G72940
MED37A	AT4G38550
CALS10	AT1G72920
TIFY11A	AT1G21120
CYP71B7	AT1G74440
MYA2	AT1G63830
ILL4	AT4G17900
PP2A11	AT3G56410
AtRLP34	AT3G04220
ATL31	AT1G51620
GATA8	AT1G24145
CK1	AT3G15760
PPI1	AT5G41180
TIFY10A	AT4G24160
CZF1	AT1G03740
CML27	AT5G48655
MIK2	AT3G57450
GSTF7	AT4G32020
SGT1A	AT3G44400
FUT4	AT4G20830
WRKY40	AT1G69890
TOL1	AT5G46710
RCD1	AT3G15770
CNX1.1	AT1G31130
CAT1.1	AT1G58602
SEC8	AT2G19710
HHO3	AT1G18390
MDAR2	AT1G33600
RDUF1	AT5G23510
SSP4	AT5G59670
ATJ2	AT2G34250
WRKY25	AT1G53430
KIN7D	AT1G51805
RGLG4	AT5G66910
SOBIR1	AT5G43440
PLP2	AT1G58590
RPP1	AT2G25510
RPS6	AT4G13495
RPL10C	AT5G42530
anac036
SNC1
AIG2A
AGP16
IQM3
MPK17
HSP70-3
PCR1
NADP-ME2
SPI
MPK3
OPR3
PLDGAMMA2
HSP90-7
GSTF8
CRK4
HIR3
APX1
CML9
NAC081
RLK1
PGDH
WAK1
INVC
ATSIK
ERD6
HSP81-2
DTX21
GTE7
SZF1
IQM4
IGMT4
RBOHD
CML45
RLM3
ERD15
ACA10
BGLU26
AR781
RPP5
NIA2
CPK28
HIPP13
TIR
PUP22
MYB51
AMC8
PCS1.1
PHO1-H8
PBP1.1
ZAT10
OPR1
LPAT4
PUP18
SYP121
PLDGAMMA1
CPK32
FC1
CNGC13
RAV2
MKK4
CYP57
CYP706A1
PBL2
VPS60.1
ACD6
RPP13L4
ATJ10
SCL13
PCRK1
YLS3
SAP11
CAMTA3
HSFA4A
AtRLP31
ALAAT1
CKX4
BIK1
ATRAB5A
NAC062
CNGC3
WRKY15
SCL11
ATR2
PBL11
HR3
CML35
LRR XI-23
UGT86A2
LHT1
CML10
CNGC12
ABCC3
UTR2
LAG2
SD18
APS1
ACA11
LRR-RLK
CNGC11
SIB1
HIPP06
AtRLP33
SUC1
GSTF10
MLO2
KIC
LAZ5
SD16
PBL19
AtRLP38
WRKY54
AIG2B
AtRLP54
RLM1B
RPP13
